# Exposure to *mycobacterium* remodels alveolar macrophages and the early innate response to *Mycobacterium tuberculosis* infection

**DOI:** 10.1101/2022.09.19.507309

**Authors:** Dat Mai, Ana Jahn, Tara Murray, Michael Morikubo, Pamelia N. Lim, Maritza M. Cervantes, Linh K. Pham, Johannes Nemeth, Kevin Urdahl, Alan H. Diercks, Alan Aderem, Alissa C. Rothchild

## Abstract

Alveolar macrophages (AMs) play a critical role during *Mycobacterium tuberculosis* (Mtb) infection as the first cells in the lung to encounter bacteria. We previously showed that AMs initially respond to Mtb *in vivo* by mounting a cell-protective, rather than pro-inflammatory response. However, the plasticity of the initial AM response was unknown. Here, we characterize how previous exposure to *mycobacterium*, either through subcutaneous vaccination with *Mycobacterium bovis* (scBCG) or through a contained Mtb infection (coMtb) that mimics aspects of concomitant immunity, impacts the initial response by AMs. We find that both scBCG and coMtb accelerate early innate cell activation and recruitment and generate a stronger pro-inflammatory response to Mtb *in vivo* by AMs. Within the lung environment, AMs from scBCG vaccinated mice mount a robust interferon-associated response, while AMs from coMtb mice produce a broader inflammatory response that is not dominated by Interferon Stimulated Genes. Using scRNAseq, we identify changes to the frequency and phenotype of airway-resident macrophages following *mycobacterium* exposure, with enrichment for both interferon-associated and pro-inflammatory populations of AMs. In contrast, minimal changes were found for airway-resident T cells and dendritic cells after exposures. *Ex vivo* stimulation of AMs with Pam3Cys, LPS and Mtb reveal that scBCG and coMtb exposures generate stronger interferon-associated responses to LPS and Mtb that are cell-intrinsic changes. However, AM profiles that were unique to each exposure modality following Mtb infection *in vivo* are dependent on the lung environment and do not emerge following *ex vivo* stimulation. Overall, our studies reveal significant and durable remodeling of AMs following exposure to *mycobacterium,* with evidence for both AM-intrinsic changes and contributions from the altered lung microenvironments. Comparisons between the scBCG and coMtb models highlight the plasticity of AMs in the airway and opportunities to target their function through vaccination or host-directed therapies.

**Author Summary:** Tuberculosis, a disease caused by the bacteria *Mycobacterium tuberculosis* (Mtb), claims around 1.6 million lives each year, making it one of the leading causes of death worldwide by an infectious agent. Based on principles of conventional immunological memory, prior exposure to either Mtb or *M. bovis* BCG leads to antigen-specific long-lasting changes to the adaptive immune response that can be effective at protecting against subsequent challenge. However, how these exposures may also impact the innate immune response is less understood. Alveolar macrophages are tissue-resident myeloid cells that play an important role during Mtb infection as innate immune sentinels in the lung and the first host cells to respond to infection. Here, we examined how prior *mycobacterium* exposure, either through BCG vaccination or a model of contained Mtb infection impacts the early innate response by alveolar macrophages. We find that prior exposure remodels the alveolar macrophage response to Mtb through both cell-intrinsic changes and signals that depend on the altered lung environment. These findings suggest that the early innate immune response could be targeted through vaccination or host-directed therapy and could complement existing strategies to enhance the host response to Mtb.
