## Supplemental Table 4 for "Exposure to *mycobacterium* remodels alveolar macrophages and the early innate response to *Mycobacterium tuberculosis* infection"

### Sheet: Sheet1
IFN-independent	IFN-dependent
1110002J07Rik	1600014C10Rik
2500002B13Rik	2810474O19Rik
3110043O21Rik	4930486L24Rik
4933430I17Rik	5031414D18Rik
Abcc5	5430427O19Rik
Abr	9330175E14Rik
Acp5	9930111J21Rik1
Acsl1	9930111J21Rik2
Adam17	A230050P20Rik
Adamts4	Abcb1a
Adora2a	Abcg1
Adora2b	Adap2
Adra1a	Adar
Adrbk2	Aff1
Agpat4	Aftph
Ak4	AI607873
Alas1	Aida
Aoah	Aim1
Arid5b	Aim2
Arl5c	Akap12
Asns	Aldh1b1
Ass1	Apobec3
Atf3	Apol9b
Atp2b4	Arel1
B4galt5	Arhgef3
Batf	Arid4a
Bcam	Arid5a
Bcl2a1a	Arl4a
Bcl2a1b	Armcx6
Bcl2a1d	Asb13
Bcl3	Atp10a
Birc3	AW011738
Bri3	Axl
Car2	Azi2
Cav1	B2m
Ccdc86	B3gnt2
Ccl2	Bach1
Ccl22	Batf2
Ccl9	BC094916
Ccrn4l	BC147527
Cd14	Bco2
Cd200	Bmp2
Cd55	Bst2
Cd82	C130026I21Rik
Cd83	C1ra
Cd86	C4b
Cdc42ep2	Casp1
Cebpb	Ccdc173
Cers6	Ccdc25
Cflar	Ccnd2
Chst11	Ccnj
Chst7	Cd200r4
Ciita	Cdh5
Clcn7	Cdkn1a
Clec4a1	Ch25h
Clec4d	Cited2
Clec4e	Clcn1
Clec4n	Clec9a
Cln5	Clic5
Cmklr1	Cnn3
Col11a2	Cnp
Col18a1	Coro2a
Coq10b	Creb5
Cpd	Crem
Cpeb4	Crim1
Csf2rb	Cutc
Csf3r	Daxx
Cst7	Dck
Ctsz	Dcp2
Cx3cl1	Ddx4
Cxcl1	Ddx58
Cxcl16	Ddx60
Cxcl2	Dennd1b
Cxcl3	Dennd6b
Cybb	Dhx58
Daam1	Dll1
Dcbld2	Dnase1l3
Ddhd1	Dtx3l
Denr	Dusp28
Dirc2	E130102H24Rik
Dram1	Eif2ak2
Dst	Epsti1
Dusp16	Etnk1
Dusp2	F830016B08Rik
E230013L22Rik	Fam3b
Ebi3	Fam46a
Ednrb	Fam53c
Ehd1	Fam72a
Ell2	Fbxo4
Esd	Fbxw17
Eva1b	Fcgr1
Exoc3l4	Fcgr4
Ezr	Flt4
F10	Fndc3a
Fabp3	Frmd4a
Fabp3-ps1	Gadd45g
Fabp4	Gbp4
Fam20c	Gbp8
Fam46c	Gbp9
Fam49a	Gdap10
Fas	Gfra1
Fcgr2b	Glipr2
Fgr	Glrp1
Flnb	Gm11216
Flrt3	Gm12185
Flt1	Gm14085
Fmnl2	Gm14569
Fnbp1l	Gm19684
Foxp4	Gm21748
Fpr1	Gm26750
Fpr2	Gm26797
Fscn1	Gm4070
Fth1	Gm4841
Fyb	Gm4951
Fzd1	Gm5431
Gadd45b	Gm7030
Gas7	Gm7160
Gbgt1	Gm8369
Gch1	Gnb4
Gdpd1	Golga3
Gem	Gpr141
Glrx	Gvin1
Gm20645	H2-T10
Gm21188	H2-T22
Gm26809	H2-T23
Gm5424	H2-T24
Gm6377	Hap1
Gm9845	Herc6
Gna13	Hhex
Gp49a	Hist3h2a
Gpd2	Hrh2
Gpr126	Hsh2d
Gpr132	I830077J02Rik
Gpr162	Ifi35
Gpr84	Ifi44
Gsap	Ifi47
Gstt1	Ifitm3
Gyk	Igsf9
H2-Eb1	Igtp
H2-M2	Iigp1
Hbegf	Ikzf1
Hcar2	Il10
Hck	Il10ra
Hivep2	Il12rb1
Hivep3	Il15
Hmcn2	Il15ra
Hmox1	Il18
Hspa1a	Il18bp
Hspa1b	Il2ra
Hspbap1	Irf2
Hvcn1	Irf7
Icam1	Irf8
Icosl	Irf9
Ier3	Irgm1
Ifrd1	Irgm2
Ift57	Isg20
Igf2bp2	Kdr
Igsf6	Kif5c
Ikbke	Klrk1
Il12b	Kmo
Il1a	Lgals3bp
Il1b	Lgals9
Il1rn	Lhx2
Il20rb	Lrch1
Il2rg	Lrrc4
Il4i1	Ly6e
Irak2	Mafk
Itga5	Map3k8
Itgal	March1
Jak2	March5
Jdp2	Mb21d1
Junb	Mgat1
Kdm6b	Mid1
Kremen1	Mier3
Lacc1	Mill2
Lad1	Misp
Layn	Mitd1
Lcn2	Mlkl
Lilrb4	Mob3c
Lox	Mov10
Lpar1	Ms4a4b
Lphn2	Ms4a4c
Lrrc16a	Ms4a6b
Ly75	Ms4a6c
Ly9	Ms4a6d
Lztfl1	Mtfr2
Maff	Mthfr
Malt1	Mttp
Mapk6	Mtus1
Mapkapk2	Mx1
Marcksl1	Mx2
Mcl1	Mxd1
Mcoln2	N4bp1
Mdm2	Nampt
Mefv	Nap1l2
Met	Ncoa7
Mfsd7a	Nfil3
Mitf	Nfxl1
Mllt6	Nmi
Mmp14	Nod1
Mob3b	Nsmaf
Mocs1	Nt5c3
Mrpl39	Oas1b
Mrpl52	Oas1c
Msantd3	Oas1g
Mt2	Oas2
Mtdh	Oas3
Mthfsl	Ogfr
Mtmr14	Ogfrl1
Mtmr7	Otud1
Mvp	P2ry13
Mycl	P2ry14
Nfkb1	Papd7
Nfkb2	Parp10
Nfkbia	Parp11
Nfkbib	Parp12
Nfkbie	Parp9
Nfkbiz	Pcgf5
Ninj1	Pde7b
Nlrp3	Pdgfc
Nox1	Phf11a
Nr1h3	Phf11b
Nrp2	Phf11c
Ntn1	Phf11d
Nupr1	Phip
Odc1	Phlpp1
Olr1	Pik3ip1
Optn	Pla2g16
Osm	Plac8
Papss2	Plekhf2
Pde2a	Pml
Pde4b	Pnp
Pdgfa	Pnp2
Pdpn	Pnpt1
Phldb1	Pou3f1
Pik3r5	Ppm1k
Plagl1	Prkx
Plagl2	Psmb10
Plaur	Psmb8
Plek	Psmb9
Plk2	Pttg1
Pou2f2	Pvrl4
Ppap2a	Pydc3
Ppap2b	Pydc4
Ppfia3	Pyhin1
Ppfibp2	Rap2c
Ppp1r15a	Rbm43
Prdm1	Rgs1
Prdx1	Rgs2
Prdx5	Rhoh
Procr	Rin2
Psd	Rmdn3
Psmd10	Rnf114
Psme2	Rnf135
Psme2b	Rnf213
Pstpip2	Rnf31
Ptafr	Rnf34
Ptges	Samd9l
Ptgs2	Samhd1
Ptprj	Scimp
Pvrl2	Sell
Rab11fip1	Sertad3
Rab11fip4	Setdb2
Rab20	Sh2d6
Ralgapa2	Shf
Ralgds	Slc25a22
Rasa4	Slc28a2
Rasgef1b	Slc4a11
Rasgrp1	Slfn1
Rassf4	Slfn3
Rbpms	Slfn4
Rcan1	Slfn9
Rcn1	Sp100
Rel	Sp110
Relb	Sp140
Rffl	Spdya
Rgs16	Ssc5d
Rhbdf2	Stat1
Rilpl2	Stat2
Rnd1	Tap1
Rnf19b	Tap2
Rtn2	Tapbp
Saa3	Tdrd7
Samd4	Tgtp1
Sdc4	Tgtp2
Sema4a	Themis2
Serpinb1a	Tifa
Serpinb6b	Tiparp
Serpinb9b	Tlk2
Serpine1	Tlr3
Sertad1	Tlr7
Siglece	Tmcc3
Skil	Tmem140
Slamf8	Tmem171
Slc11a2	Tmem173
Slc13a3	Tmem2
Slc15a3	Tmem229b
Slc23a2	Tmem67
Slc2a6	Tnfsf10
Slc31a2	Tnfsf8
Slc39a4	Tor1aip1
Slc4a7	Tor1aip2
Slc7a11	Tpst1
Slc7a2	Trafd1
Slco3a1	Treml2
Slfn2	Trim12a
Snx10	Trim12c
Sod2	Trim14
Sowahc	Trim21
Spata13	Trim25
Spic	Trim26
Spryd7	Trim30a
Sqstm1	Trim30b
Src	Trim30c
St18	Trim30d
St3gal1	Trim34a
St7	Trim6
Stk40	Trp53i11
Syk	Uba7
Tank	Ube2l6
Tarm1	Usb1
Tfec	Usp12
Tlr2	Usp18
Tma16	Vcpip1
Tmem132a	Whamm
Tmem176a	Xaf1
Tmem176b	Xkr8
Tmem178	Zbtb5
Tmem26	Zbtb8a
Tnf	Zc3hav1
Tnfaip2	Zcchc2
Tnfaip3	Zcchc6
Tnfrsf1b	Zfp281
Tnfrsf8	Zfp319
Tnfsf9	Zfp800
Tnip1	Zfp821
Traf1	Znfx1
Trib3	Zufsp
Trim13	Zyx
Txlnb
Txnrd1
Ube2e2
Vasp
Vcam1
Wsb2
Zc3h12a
Zc3h12c
Zfand5
Zfp36
Zhx2
Zmynd15
Znrf1
