## Supplemental Table 2 for "Exposure to *mycobacterium* remodels alveolar macrophages and the early innate response to *Mycobacterium tuberculosis* infection"

### Sheet: Macrophages_Top10Markers
	cluster	gene	p_val	avg_log2FC	pct.1	pct.2	p_val_adj
1	0	Ccl6	0	1.25696	0.975	0.806	0
2	0	Wfdc21	0	1.19433	0.825	0.514	0
3	0	Krt79	0	1.13478	0.677	0.308	0
4	0	Abcg1	0	1.07533	0.948	0.697	0
5	0	Vim	0	1.07232	0.991	0.827	0
6	0	Krt19	0	1.06343	0.631	0.259	0
7	0	AI504432	0	0.942044	0.668	0.332	0
8	0	Adipor2	0	0.937547	0.763	0.439	0
9	0	Car4	1.11605e-265	1.12038	0.496	0.202	1.98523e-261
10	0	Fabp1	1.06688e-219	1.12689	0.575	0.314	1.89777e-215
11	1	Mt1	1.47031e-203	0.812238	0.982	0.862	2.6154e-199
12	1	Cd52	5.37801e-127	0.569898	0.891	0.713	9.5664e-123
13	1	Mt2	4.14729e-119	0.664057	0.728	0.453	7.37721e-115
14	1	Rgs2	1.43816e-94	0.552956	0.628	0.411	2.55821e-90
15	1	Tyrobp	4.14625e-89	0.448527	0.971	0.877	7.37535e-85
16	1	Gngt2	2.71004e-84	0.477808	0.797	0.616	4.82062e-80
17	1	F630028O10Rik	3.31893e-72	0.537327	0.451	0.269	5.90372e-68
18	1	Kctd12	7.29779e-72	0.511209	0.62	0.438	1.29813e-67
19	1	H2-Ab1	2.82793e-68	0.438961	0.696	0.514	5.03032e-64
20	1	Cyth4	9.62674e-65	0.439728	0.665	0.496	1.71241e-60
21	2	Hmox1	0	2.45834	0.719	0.261	0
22	2	Slc7a11	0	2.18224	0.554	0.086	0
23	2	Prdx1	0	1.84801	0.999	0.92	0
24	2	Creg1	0	1.77087	0.993	0.796	0
25	2	Blvrb	0	1.70668	0.818	0.339	0
26	2	Gstm1	0	1.64266	0.922	0.5	0
27	2	Fabp5	0	1.59149	0.954	0.631	0
28	2	Gpnmb	0	1.45081	0.814	0.329	0
29	2	Esd	1.99079e-305	1.53323	0.79	0.443	3.54122e-301
30	2	Fabp4	3.54381e-246	1.49661	0.776	0.421	6.30373e-242
31	3	Gm42418	0	1.47194	1	1	0
32	3	Lars2	7.81204e-234	1.86699	0.862	0.918	1.3896e-229
33	3	mt-Co3	2.29922e-144	0.767784	0.931	0.991	4.08985e-140
34	3	Hba-a2	3.00948e-90	3.08939	0.43	0.257	5.35326e-86
35	3	Hba-a1	3.71174e-83	3.08421	0.441	0.278	6.60244e-79
36	3	Hbb-bs	1.58537e-75	3.14552	0.503	0.387	2.82006e-71
37	3	Hbb-bt	3.13632e-62	2.34425	0.27	0.131	5.57889e-58
38	3	Xist	8.02362e-13	0.805136	0.678	0.875	1.42724e-08
39	3	Neat1	7.18759e-12	0.895228	0.58	0.729	1.27853e-07
40	3	Gm26917	1.7298e-10	3.32915	0.26	0.234	3.07697e-06
41	4	Pclaf	0	2.95623	0.65	0.017	0
42	4	Stmn1	0	2.92752	0.816	0.119	0
43	4	Top2a	0	2.68666	0.672	0.051	0
44	4	Mki67	0	2.49332	0.66	0.057	0
45	4	Hmgb2	0	2.06643	0.843	0.285	0
46	4	Hist1h1b	0	2.052	0.441	0.028	0
47	4	Pcna	0	2.01082	0.885	0.348	0
48	4	Dek	0	1.99518	0.922	0.386	0
49	4	Atad2	0	1.76405	0.834	0.237	0
50	4	Tuba1b	0	1.75388	0.978	0.687	0
51	5	Plek	1.98033e-145	1.10211	0.986	0.785	3.52261e-141
52	5	Fabp5	2.66332e-100	0.937077	0.928	0.662	4.73751e-96
53	5	Hivep3	1.67855e-95	1.04485	0.605	0.261	2.9858e-91
54	5	Sgk1	2.61827e-94	0.891701	0.917	0.662	4.65737e-90
55	5	Bhlhe41	3.54377e-94	0.804447	0.831	0.48	6.30366e-90
56	5	Clec4e	2.7071e-90	1.00346	0.403	0.133	4.81538e-86
57	5	Id2	1.40722e-77	0.969217	0.716	0.399	2.50317e-73
58	5	Tlr2	5.38303e-71	0.81136	0.735	0.416	9.57533e-67
59	5	Fabp4	1.50154e-62	1.00739	0.733	0.456	2.67094e-58
60	5	Nfkbia	2.38148e-49	0.81293	0.445	0.218	4.23618e-45
61	6	Apoe	0	5.17303	0.769	0.052	0
62	6	C1qa	0	4.11511	0.643	0.004	0
63	6	C1qb	0	4.08118	0.67	0.005	0
64	6	C1qc	0	4.03474	0.637	0.005	0
65	6	Ifitm3	0	3.11708	0.393	0.018	0
66	6	Pf4	2.11845e-195	3.93819	0.252	0.02	3.7683e-191
67	6	Crip1	1.40353e-181	2.75191	0.832	0.371	2.4966e-177
68	6	Ms4a7	1.85439e-101	2.62272	0.37	0.093	3.2986e-97
69	6	Wfdc17	2.73273e-99	2.94098	0.567	0.237	4.86098e-95
70	6	H2-Eb1	1.01767e-31	2.40998	0.559	0.426	1.81023e-27
71	7	Rsad2	0	1.91541	0.282	0.006	0
72	7	Slfn5	0	1.83726	0.463	0.017	0
73	7	Ifit2	0	1.83095	0.35	0.011	0
74	7	Ifit1	0	1.56808	0.289	0.007	0
75	7	Isg15	1.14157e-274	2.15939	0.524	0.047	2.03062e-270
76	7	Ifi203	3.26966e-147	1.90754	0.718	0.171	5.81607e-143
77	7	Mndal	2.21931e-136	1.69481	0.745	0.191	3.9477e-132
78	7	Ifi204	3.62644e-122	1.74362	0.571	0.126	6.4507e-118
79	7	Ifi27l2a	1.5832e-77	1.53417	0.503	0.133	2.8162e-73
80	7	AW112010	1.357e-62	1.83389	0.711	0.334	2.41383e-58
81	8	Sftpa1	0	5.4889	0.489	0.006	0
82	8	Wfdc2	0	5.18758	0.806	0.036	0
83	8	Cbr2	0	4.62265	0.667	0.034	0
84	8	Cyp2f2	3.51568e-305	4.23853	0.468	0.021	6.2537e-301
85	8	Sftpc	4.32787e-195	7.84463	0.339	0.018	7.69842e-191
86	8	Scgb3a2	4.96288e-96	6.22021	0.409	0.057	8.82797e-92
87	8	Scgb1a1	1.0404e-44	8.87983	0.575	0.245	1.85066e-40
88	8	Scgb3a1	2.09707e-36	6.07908	0.253	0.052	3.73027e-32
89	8	Bpifa1	1.36913e-14	5.85158	0.323	0.155	2.4354e-10
90	8	Gsto1	7.59653e-06	4.06731	0.446	0.423	0.135127
91	9	Cenpf	0	3.57819	0.88	0.035	0
92	9	Mki67	0	3.18342	0.952	0.091	0
93	9	Cenpe	0	2.61375	0.771	0.058	0
94	9	Hmmr	0	2.51614	0.771	0.029	0
95	9	Ube2c	0	2.50034	0.663	0.026	0
96	9	Birc5	0	2.40804	0.807	0.047	0
97	9	Aspm	0	2.39218	0.663	0.021	0
98	9	Ccnb2	0	2.34129	0.819	0.025	0
99	9	Prc1	5.3642e-192	2.38571	0.651	0.066	9.54183e-188
100	9	Stmn1	1.30395e-174	2.43839	0.928	0.161	2.31947e-170
101	10	Dynlrb2	0	5.27258	0.938	0.004	0
102	10	Ccdc153	0	4.94323	0.906	0.003	0
103	10	Fam183b	0	4.74576	0.844	0.002	0
104	10	1110017D15Rik	0	4.59651	0.75	0.002	0
105	10	Riiad1	0	4.4375	0.75	0.004	0
106	10	Cbr2	2.70534e-144	5.04254	0.938	0.041	4.81226e-140
107	10	Crip2	1.64575e-93	4.20919	0.656	0.031	2.92747e-89
108	10	Elof1	1.3715e-51	4.56591	0.875	0.114	2.43963e-47
109	10	Tuba1a	4.66864e-50	4.29661	0.75	0.082	8.30458e-46
110	10	Chchd10	1.43161e-40	4.12305	0.781	0.113	2.54655e-36

### Sheet: T cells_Top10Markers
	cluster	gene	p_val	avg_log2FC	pct.1	pct.2	p_val_adj
1	0	2410006H16Rik	4.31741e-60	1.33753	0.652	0.433	7.67981e-56
2	0	Bcl2	1.10363e-35	1.12799	0.519	0.333	1.96314e-31
3	0	Gas5	1.75288e-19	0.775959	0.522	0.425	3.11802e-15
4	0	H3f3b	5.09343e-17	0.569607	0.725	0.683	9.06019e-13
5	0	Hba-a2	1.50002e-15	0.620731	0.581	0.496	2.66823e-11
6	0	Klf6	3.65009e-10	0.76665	0.367	0.288	6.49278e-06
7	0	Nars	8.8835e-09	0.660992	0.277	0.202	0.00015802
8	0	Resf1	6.46886e-08	0.725918	0.341	0.276	0.00115068
9	0	Txnip	1.92971e-06	0.62515	0.33	0.281	0.0343257
10	0	Neat1	0.000102313	0.739386	0.259	0.216	1
11	1	Crip1	2.85134e-31	0.954669	0.705	0.502	5.07196e-27
12	1	Rgs1	7.70654e-23	0.922414	0.297	0.13	1.37084e-18
13	1	Ctla2a	1.63463e-22	0.862003	0.434	0.242	2.90767e-18
14	1	Srgn	8.98961e-22	0.700507	0.482	0.284	1.59907e-17
15	1	Cd28	7.36259e-20	0.804247	0.303	0.145	1.30966e-15
16	1	Vim	6.98179e-18	0.706684	0.486	0.315	1.24192e-13
17	1	Id2	2.90462e-16	0.701199	0.411	0.244	5.16674e-12
18	1	Hmgb2	1.17149e-15	0.781023	0.34	0.195	2.08385e-11
19	1	Ly6a	1.42317e-12	0.684485	0.292	0.168	2.53154e-08
20	1	Emb	8.44025e-09	0.687875	0.289	0.193	0.000150135
21	2	Rps20	1.10801e-84	0.906866	0.994	0.914	1.97092e-80
22	2	Sell	2.32043e-79	1.52138	0.314	0.038	4.12758e-75
23	2	Lef1	6.35098e-75	1.50546	0.45	0.101	1.12971e-70
24	2	Satb1	2.10807e-45	1.10043	0.479	0.168	3.74984e-41
25	2	Txk	3.2228e-37	0.996411	0.452	0.172	5.73272e-33
26	2	Foxp1	5.27692e-37	0.973391	0.437	0.162	9.38658e-33
27	2	Cd8b1	6.57859e-37	1.01031	0.377	0.126	1.1702e-32
28	2	Klf2	3.36166e-33	0.906283	0.49	0.206	5.97972e-29
29	2	Tcf7	4.28293e-24	0.874095	0.349	0.143	7.61848e-20
30	2	Smc4	3.11938e-21	0.845939	0.393	0.188	5.54876e-17
31	3	Ccl5	8.50812e-130	3.42094	0.964	0.325	1.51342e-125
32	3	Gzmk	1.05628e-127	2.43709	0.462	0.034	1.87891e-123
33	3	Nkg7	4.38523e-109	2.46874	0.915	0.303	7.80045e-105
34	3	Cd8b1	2.78591e-68	1.92194	0.583	0.133	4.95557e-64
35	3	Cd8a	6.92746e-53	1.83486	0.386	0.073	1.23226e-48
36	3	AW112010	1.44653e-51	1.32172	0.942	0.529	2.57308e-47
37	3	Cd3g	1.16951e-32	1.12549	0.749	0.378	2.08033e-28
38	3	Ctla2a	3.50055e-29	1.12859	0.61	0.261	6.22677e-25
39	3	S100a6	8.55736e-26	1.12115	0.695	0.366	1.52218e-21
40	3	Hcst	7.79377e-21	1.05522	0.565	0.277	1.38636e-16
41	4	Gzma	7.76622e-273	5.32097	0.771	0.024	1.38146e-268
42	4	Klre1	6.71604e-149	2.7818	0.527	0.025	1.19465e-144
43	4	Klrb1c	8.80893e-142	2.58023	0.42	0.013	1.56693e-137
44	4	Fcer1g	6.61261e-132	3.38766	0.809	0.104	1.17625e-127
45	4	Car2	1.64931e-94	2.22313	0.267	0.007	2.93379e-90
46	4	Gzmb	5.51101e-86	3.09913	0.321	0.016	9.80299e-82
47	4	Prf1	6.51962e-77	2.37774	0.282	0.014	1.15971e-72
48	4	Irf8	1.79968e-62	2.34351	0.275	0.018	3.20128e-58
49	4	Klrk1	1.25799e-61	2.35965	0.618	0.118	2.23771e-57
50	4	Tyrobp	2.31694e-53	2.52724	0.702	0.207	4.12137e-49
51	5	Alox5ap	1.98845e-36	1.74596	0.34	0.042	3.53705e-32
52	5	H2-Eb1	2.17842e-36	2.39245	0.287	0.031	3.87497e-32
53	5	Cd74	2.33365e-29	3.23138	0.489	0.113	4.15109e-25
54	5	H2-Aa	1.23819e-27	2.98471	0.362	0.065	2.20249e-23
55	5	Ptms	5.41609e-21	1.37497	0.309	0.059	9.63413e-17
56	5	Cst3	3.94528e-11	3.34746	0.394	0.155	7.01786e-07
57	5	Lpl	7.7607e-10	1.32134	0.277	0.09	1.38047e-05
58	5	Ctsd	4.73211e-07	1.30606	0.404	0.22	0.00841747
59	5	Cd9	8.86633e-06	1.43233	0.277	0.128	0.157714
60	5	Hba-a1	0.00116369	1.6291	0.691	0.538	1
61	6	Ifit1	2.58628e-193	2.92265	0.541	0.01	4.60047e-189
62	6	Isg15	2.33931e-173	3.48379	0.729	0.033	4.16116e-169
63	6	Ifit3	9.05717e-117	3.03734	0.424	0.014	1.61109e-112
64	6	Rsad2	2.60792e-116	2.20061	0.294	0.004	4.63898e-112
65	6	Slfn5	3.51152e-89	2.74245	0.482	0.03	6.24629e-85
66	6	Usp18	6.92038e-79	2.14699	0.341	0.015	1.231e-74
67	6	Zbp1	8.22544e-64	2.32083	0.565	0.065	1.46314e-59
68	6	Ifi27l2a	1.23226e-57	2.89499	0.765	0.151	2.19194e-53
69	6	Ifi203	1.94021e-44	2.21733	0.906	0.306	3.45124e-40
70	6	Ifi206	3.69223e-43	2.14411	0.506	0.076	6.56774e-39

### Sheet: Dendritic cells_Top10Markers
	cluster	gene	p_val	avg_log2FC	pct.1	pct.2	p_val_adj
1	0	H2-Ab1	5.76861e-79	2.77048	0.993	0.293	1.02612e-74
2	0	H2-Eb1	7.28289e-69	2.29534	0.989	0.498	1.29548e-64
3	0	H2-Aa	1.39622e-66	2.24493	0.996	0.569	2.48361e-62
4	0	H2-DMa	1.91289e-58	2.61032	0.793	0.155	3.40264e-54
5	0	H2-DMb1	5.07421e-51	2.70312	0.721	0.12	9.026e-47
6	0	Alox5ap	3.49015e-50	2.34953	0.786	0.18	6.20828e-46
7	0	Plbd1	3.23208e-48	2.35517	0.638	0.06	5.74923e-44
8	0	Ly6e	3.44161e-39	2.02582	0.688	0.184	6.12193e-35
9	0	Itgae	7.74291e-38	2.19542	0.565	0.074	1.37731e-33
10	0	Ccr2	3.75375e-34	2.3813	0.522	0.067	6.67717e-30
11	1	Ccr7	1.27342e-91	3.89553	0.928	0.065	2.26516e-87
12	1	Samsn1	2.53496e-89	3.92354	0.948	0.148	4.50918e-85
13	1	Tmem123	1.70819e-81	3.51806	0.936	0.216	3.03854e-77
14	1	Fscn1	2.74575e-78	3.85109	0.827	0.042	4.88415e-74
15	1	Stat4	2.9219e-75	3.45114	0.847	0.09	5.19747e-71
16	1	Ccl22	1.65411e-67	3.78358	0.819	0.106	2.94234e-63
17	1	Gadd45b	3.8321e-63	3.07886	0.751	0.074	6.81655e-59
18	1	Nr4a3	4.83833e-56	3.16714	0.715	0.077	8.60643e-52
19	1	Serpinb9	1.31057e-46	2.85904	0.606	0.061	2.33124e-42
20	1	Ccl5	6.81615e-40	3.19707	0.618	0.103	1.21246e-35
21	2	Ear1	3.46979e-54	2.86623	0.824	0.046	6.17206e-50
22	2	Ear2	2.18545e-52	3.60506	1	0.093	3.88747e-48
23	2	Cebpb	4.15021e-48	2.80501	0.912	0.08	7.38239e-44
24	2	Slpi	1.36352e-47	3.07856	0.765	0.046	2.42543e-43
25	2	Lpl	1.99584e-45	3.16105	1	0.114	3.5502e-41
26	2	Ctsd	2.85029e-39	3.8103	1	0.175	5.0701e-35
27	2	Chil3	6.11681e-29	3.98826	1	0.339	1.08806e-24
28	2	Lyz2	2.24524e-24	3.87244	1	0.516	3.99383e-20
29	2	Ccl6	1.22478e-22	2.99019	0.941	0.269	2.17865e-18
30	2	Mt1	3.41493e-20	3.68897	0.971	0.352	6.07447e-16
